# Integrative Epigenomic and High-Throughput Functional Enhancer Profiling Reveals Determinants of Enhancer Heterogeneity in Gastric Cancer

**DOI:** 10.1101/2021.06.09.447637

**Authors:** Taotao Sheng, Shamaine Wei Ting Ho, Wen Fong Ooi, Chang Xu, Manjie Xing, Nisha Padmanabhan, Kie Kyon Huang, Lijia Ma, Mohana Ray, Yu Amanda Guo, Sim Ngak Leng, Chukwuemeka George Anene-Nzelu, Mei Mei Chang, Milad Razavi-Mohseni, Michael A. Beer, Roger Sik Yin Foo, Angie Lay Keng Tan, Xuewen Ong, Anders Jacobsen Skanderup, Kevin P. White, Sudhakar Jha, Patrick Tan

## Abstract

**Background:** Enhancers are distal *cis*-regulatory elements required for cell-specific gene expression and cell fate determination. In cancer, enhancer variation has been proposed as a major cause of inter-patient heterogeneity – however, most predicted enhancer regions remain to be functionally tested.

**Results:** Analyzing 128 epigenomic histone modification profiles of primary GC samples, normal gastric tissues, and GC cell lines, we report a comprehensive catalog of 75,730 recurrent predicted enhancers, the majority of which are tumor-associated *in vivo* (>50,000) and associated with lower somatic mutation rates inferred by whole-genome sequencing. Applying Capture-based Self-Transcribing Active Regulatory Region sequencing (CapSTARR-seq) to the enhancer catalog, we observed significant correlations between CapSTARR-seq functional activity and H3K27ac/H3K4me1 levels. Super-enhancer regions exhibited increased CapSTARR-seq signals compared to regular enhancers even when decoupled from native chromatin contexture. We show that combining histone modification and CapSTARR-seq functional enhancer data improves the prediction of enhancer-promoter interactions and pinpointing of germline single nucleotide polymorphisms (SNPs), somatic copy number alterations (SCNAs), and *trans*-acting TFs involved in GC expression. Specifically, we identified cancer-relevant genes (e.g. *ING1*, *ARL4C*) whose expression between patients is influenced by enhancer differences in genomic copy number and germline SNPs, and HNF4α as a master *trans*-acting factor associated with GC enhancer heterogeneity.

**Conclusions:** Our study indicates that combining histone modification and functional assay data may provide a more accurate metric to assess enhancer activity than either platform individually, and provides insights into the relative contribution of genetic (*cis*) and regulatory (*trans*) mechanisms to GC enhancer functional heterogeneity.
