## Supplementary Tables for "Integrative Epigenomic and High-Throughput Functional Enhancer Profiling Reveals Determinants of Enhancer Heterogeneity in Gastric Cancer"

### Sheet: s1
Supplementary Table 1: Clinical information of patients used in histone ChIP-seq.
Patient ID	Tumor Content	Lauren's Cassification	AJCC7
76629543	0.8	intestinal	3A
980097	0.7	mixed/OTHERS	2A
980319	0.7	mixed/OTHERS	3A
980401	0.9	diffuse	3A
980417	0.8	diffuse	3C
980436	0.8	intestinal	3A
980437	0.9	intestinal	3C
990068	0.95	diffuse	3B
990275	0.5	intestinal	2B
990489	0.9	mixed/OTHERS	1B
2000085	0.95	intestinal	1B
2000639	0.6	intestinal	4
2000721	0.7	diffuse	4
2000877	>90%	intestinal	2A
2000986	0.8	diffuse	4
2001206	0.9	diffuse	4
20020720	0.8	intestinal	2A
20021007	0.85	intestinal	2A

### Sheet: s2
Supplementary Table 2: Mapping statistics and quality assessment of histone ChIP-seq libraries.
Sample Name	Library ID	Histone Modification	Total Analysable Reads	Peak (FDR <5%, CCAT)	CHANCE enrichment	ChIP enrichment at promoters	Published
AGS	AGS_H3K27Ac	H3K27ac	6538999	33250	successful	yes	no
AGS	AGS_H3K4me3	H3K4me3	11590335	8027	successful	yes	no
AGS	AGS_H3K4me1	H3K4me1	10286540	98313	successful	not applicable	no
CLS145	CHP-00009	H3K27ac	15981805	59479	successful	yes	no
CLS145	CHP-00010	H3K4me3	27729711	18453	successful	yes	no
FU97	GCC043	H3K27ac	16881935	21726	successful	yes	yes
FU97	GCC041	H3K4me3	16793720	24281	successful	yes	yes
FU97	GCC042	H3K4me1	21062487	24281	weak	not applicable	yes
GES1	CHP-00018	H3K27ac	20210256	131357	successful	yes	no
GES1	CHP-00020	H3K4me3	18611420	29892	successful	yes	no
GES1	CHP-00021	H3K4me1	26954110	68003	weak	not applicable	no
HFE145	GCC048	H3K27ac	13164558	39547	successful	yes	no
HFE145	GCC046	H3K4me3	17236569	13297	successful	yes	no
HFE145	GCC047	H3K4me1	18181935	33500	successful	not applicable	no
HGC27	HGC27-K27ac	H3K27ac	30203858	23821	successful	yes	no
HGC27	HGC27-K4Me3	H3K4me3	17479354	40071	successful	yes	no
HGC27	HGC27-K4me1	H3K4me1	26814778	2879	weak	not applicable	no
Hs738	Hs738-K27ac	H3K27ac	16764698	114525	weak	yes	no
Hs738	Hs738-K4me3	H3K4me3	7166412	188154	successful	yes	yes
Hs746T	HS746T-K27ac	H3K27ac	13088426	150654	successful	yes	no
Hs746T	HS746T-K4Me3	H3K4me3	27159181	20877	successful	yes	no
Hs746T	HS746T-K4me1	H3K4me1	30259583	10560	successful	not applicable	no
HsInt	HsInt-K27ac	H3K27ac	25505197	83782	successful	yes	no
HsInt	HsInt-K4me3	H3K4me3	14164722	21803	successful	yes	yes
IM95	CHG434	H3K27ac	9175907	25737	successful	yes	yes
IM95	CHG432	H3K4me3	16468844	19881	successful	yes	yes
IM95	CHG433	H3K4me1	12786459	35099	successful	not applicable	yes
IST1	CHP-00012	H3K27ac	24493169	128898	successful	yes	no
IST1	CHP-00013	H3K4me3	24250773	30901	successful	yes	no
IST1	Ist1_K4me1	H3K4me1	11720390	4389	weak	not applicable	no
KATO-III	CHG242	H3K27ac	14621640	27399	successful	yes	yes
KATO-III	GCC153	H3K4me3	19797771	2129	weak	yes	yes
KATO-III	GCC137	H3K4me1	21003705	34319	successful	not applicable	yes
LMSU	LMSU-K27ac	H3K27ac	22440292	45395	successful	yes	yes
LMSU	LMSU-K4Me3	H3K4me3	20647691	35589	successful	yes	no
LMSU	LMSU-K4me1	H3K4me1	26864663	3936	weak	not applicable	no
MKN7	CHG419	H3K27ac	53842438	30654	successful	yes	yes
MKN7	CHG417	H3K4me3	20779531	25671	successful	yes	yes
MKN7	CHG418	H3K4me1	24466037	1249	weak	not applicable	yes
NCC19	CHP-00026	H3K27ac	25486699	66658	successful	yes	no
NCC19	CHP-00027	H3K4me3	35796560	30050	successful	yes	no
NCC19	CHP-00028	H3K4me1	37744702	3802	weak	not applicable	no
NCC24	CHG368	H3K27ac	7240623	5598	successful	yes	no
NCC24	CHG365	H3K4me3	7182811	41002	successful	yes	no
NCC24	CHG367	H3K4me1	6801469	0	weak	not applicable	no
NCC59	CHG218	H3K27ac	15873537	13791	successful	yes	yes
NCC59	CHG215	H3K4me3	10578705	12297	successful	yes	yes
NCC59	GCC139	H3K4me1	28782916	67169	successful	not applicable	yes
NUGC4	NUGC4_K27Ac	H3K27ac	16453759	422	weak	yes	no
NUGC4	NUGC4_K4me3	H3K4me3	12914929	1199	weak	yes	no
NUGC4	NUGC4_K4me1	H3K4me1	11590838	545	weak	not applicable	no
OCUM1	CHG212	H3K27ac	16084911	18085	successful	yes	yes
OCUM1	GCC149	H3K4me3	16319111	11052	successful	yes	yes
OCUM1	GCC133	H3K4me1	23779989	37028	successful	not applicable	yes
RERF-GC-1B	CHG374	H3K27ac	19262014	9217	successful	yes	yes
RERF-GC-1B	CHG371	H3K4me3	26538316	17453	successful	yes	yes
RERF-GC-1B	GCC135	H3K4me1	24588155	51814	weak	not applicable	yes
SCH	CHP-00015	H3K27ac	23979512	46809	successful	yes	no
SCH	CHP-00016	H3K4me3	20718186	23133	weak	yes	no
SNU16	CHG236	H3K27ac	13420128	14403	successful	yes	yes
SNU16	CHG233	H3K4me3	13103655	18823	successful	yes	yes
SNU16	GCC134	H3K4me1	23093541	66389	successful	not applicable	yes
SNU1750	CHG230	H3K27ac	13649630	14188	successful	yes	yes
SNU1750	CHG227	H3K4me3	11584032	18893	successful	yes	yes
SNU1750	CHG229	H3K4me1	15642801	21266	weak	not applicable	no
SNU1967	CHP-00022	H3K27ac	30244852	64709	weak	yes	no
SNU1967	CHP-00023	H3K4me3	14047695	30898	successful	yes	no
SNU1967	CHP-00025	H3K4me1	26321271	20050	weak	not applicable	no
SNU484	SNU484-K27ac	H3K27ac	21279506	73646	successful	yes	yes
SNU484	SNU484-K4Me3	H3K4me3	22369002	7780	weak	yes	no
SNU484	SNU484-K4me1	H3K4me1	27983229	1346	weak	not applicable	no
SNU719	SNU719_H3K27Ac	H3K27ac	12411536	33239	successful	yes	yes
SNU719	SNU719_H3K4me3	H3K4me3	12054369	12841	weak	yes	no
SNU719	SNU719_H3K4me1	H3K4me1	12628496	1927	successful	not applicable	yes
YCC10	YCC10_H3K27Ac	H3K27ac	13185846	57997	successful	yes	yes
YCC10	YCC10_H3K4me3	H3K4me3	9385850	21597	successful	yes	no
YCC10	YCC10_H3K4me1	H3K4me1	14183811	84056	successful	not applicable	yes
YCC11	YCC11-K27ac	H3K27ac	25975571	40628	successful	yes	yes
YCC11	YCC11-K4Me3	H3K4me3	25659114	14572	successful	yes	no
YCC11	YCC11-K4me1	H3K4me1	25504650	0	weak	not applicable	yes
YCC21	CHG429	H3K27ac	12577241	22587	successful	yes	yes
YCC21	CHG427	H3K4me3	14829749	21072	successful	yes	yes
YCC21	CHG428	H3K4me1	22122505	29166	successful	not applicable	yes
YCC22	GCC063	H3K27ac	16503306	12415	successful	yes	yes
YCC22	GCC061	H3K4me3	14765874	24866	successful	yes	yes
YCC22	GCC062	H3K4me1	21875033	1769	weak	not applicable	yes
YCC3	GCC053	H3K27ac	18428116	13651	successful	yes	yes
YCC3	GCC051	H3K4me3	15388503	17865	successful	yes	yes
YCC3	GCC052	H3K4me1	16801479	43716	successful	not applicable	yes
YCC7	CHG424	H3K27ac	19874072	30587	successful	yes	yes
YCC7	CHG422	H3K4me3	13675008	23952	weak	yes	yes
YCC7	CHG423	H3K4me1	18010570	61546	successful	not applicable	yes
N980437	CHG089	H3K27ac	24562905	14717	successful	yes	yes
T980437	CHG093	H3K27ac	21725075	43624	weak	yes	yes
N980097	CHG097	H3K27ac	20704698	5437	weak	no	yes
T980097	CHG101	H3K27ac	19726715	73528	successful	yes	yes
T990489	CHG279	H3K27ac	13169932	52036	successful	yes	yes
N990489	CHG284	H3K27ac	10076044	37013	weak	yes	yes
T990068	CHG439	H3K27ac	20446658	92041	successful	yes	yes
N990068	CHG443	H3K27ac	17585597	32800	successful	yes	yes
T980401	GCC003	H3K27ac	43358568	118309	successful	yes	yes
N980401	GCC007	H3K27ac	32165806	106781	successful	yes	yes
T980447	GCC011	H3K27ac	45887896	109853	successful	yes	yes
N980447	GCC015	H3K27ac	28576970	131274	successful	yes	yes
T980436	GCC027	H3K27ac	30375521	99869	successful	yes	yes
N980436	GCC031	H3K27ac	15026866	104102	successful	yes	yes
T980417	GCC035	H3K27ac	22896700	72174	successful	yes	yes
N980417	GCC039	H3K27ac	21196186	77909	successful	yes	yes
T980319	GCC073	H3K27ac	30248580	99105	successful	yes	yes
N980319	GCC077	H3K27ac	20510562	66886	successful	yes	yes
T990275	GCC086	H3K27ac	23013655	189540	successful	yes	yes
N990275	GCC089	H3K27ac	22094778	77678	successful	yes	yes
T2000639	CHG018	H3K27ac	67426956	21614	successful	yes	yes
N2000639	CHG022	H3K27ac	55635155	29868	successful	yes	yes
T2000986	CHG034	H3K27ac	58869401	27263	successful	yes	yes
N2000986	CHG038	H3K27ac	62574151	25606	successful	yes	yes
T2000085	CHG447	H3K27ac	26548790	67464	successful	yes	yes
N2000085	CHG451	H3K27ac	21120313	93432	successful	yes	yes
T2001206	GCC019	H3K27ac	33212142	103980	successful	yes	yes
N2001206	GCC023	H3K27ac	29588519	103925	successful	yes	yes
T2000877	GCC080	H3K27ac	26587477	40955	successful	yes	yes
N2000877	GCC083	H3K27ac	28790199	54967	weak	yes	yes
T20021007	GCC092	H3K27ac	18331130	128614	successful	yes	yes
N20021007	GCC095	H3K27ac	25957362	140389	successful	yes	yes
T20020720	GCC098	H3K27ac	24898349	75297	successful	yes	yes
N20020720	GCC101	H3K27ac	28499702	64078	successful	yes	yes
T76629543	CHG318	H3K27ac	11339852	12636	successful	yes	yes
N76629543	CHG324	H3K27ac	11657506	30714	weak	yes	yes

### Sheet: s3
Supplementary Table 3: Differential enhancers showing significant associations between H3K27ac and SCNA levels.
Chrm	Start	End	Genes	Q Value
chr8	8709268	8709795	MFHAS1, CLDN23	0.0615635
chr8	62672102	62674308	NKAIN3, ASPH	0.00665905
chr8	102585284	102587330	GRHL2, NCALD	0.000114771
chr8	128412569	128413825	FAM84B, POU5F1B	0.00740855
chr8	128719213	128720709	MYC, POU5F1B	2.35006e-05
chr8	128753708	128754365	MYC, TMEM75	2.9419e-05
chr8	128867642	128868325	MYC, TMEM75	0.00947148
chr8	128888984	128889607	MYC, TMEM75	0.00456848
chr10	122914288	122915720	WDR11, FGFR2	4.02431e-10
chr10	122918313	122919550	WDR11, FGFR2	4.02431e-10
chr10	123084140	123084739	WDR11, FGFR2	3.59437e-14
chr10	123085339	123086088	WDR11, FGFR2	3.59437e-14
chr10	123177659	123178623	WDR11, FGFR2	3.59437e-14
chr11	35026584	35027467	CD44, PDHX	0.000926653
chr11	35030668	35031974	CD44, PDHX	0.000926653
chr11	35164233	35166110	CD44, SLC1A2	0.000783098
chr11	35194439	35195072	CD44, SLC1A2	0.000770914
chr11	35195565	35196108	CD44, SLC1A2	0.000770914
chr11	35257471	35258441	CD44, SLC1A2	0.000964447
chr11	35325364	35326934	CD44, SLC1A2	3.47901e-26
chr11	68775777	68776748	MRGPRD, MRGPRF	6.4986e-07
chr11	100610221	100610772	TMEM133, ARHGAP42	0.0117612
chr12	27434396	27434856	ARNTL2, STK38L	0.076686
chr13	28539849	28540742	CDX2, ATP5EP2	0.0615635
chr13	43618918	43619919	DNAJC15,ENOX1	0.000593531
chr13	47237459	47238306	LRCH1, ESD	0.0257169
chr13	111560411	111561362	ANKRD10, ING1	0.000369683
chr14	32403837	32404289	ARHGAP5, NUBPL	0.00947148
chr14	105438068	105440123	AHNAK2, PLD4	0.0623585
chr15	74817853	74819580	UBL7, ARID3B	4.78611e-06
chr15	75396996	75397875	C15orf39, PPCDC	1.7726e-08
chr15	75474148	75475248	C15orf39, PPCDC	1.7726e-08
chr16	1771985	1772719	MAPK8IP3, NME3	0.00797667
chr16	19526897	19527499	GDE1, TMC5	0.0871256
chr16	22364501	22365069	CDR2, POLR3E	0.00369046

### Sheet: s4
Supplementary Table 4: RegulomeDB predictions for HaQTLs in differential enhancers.
SNP	Assigned genes	Score	Bound protein	eQTL
rs4146727	IRGC, PLAUR	1f	HNF4A, AR	CCNJ
rs717578	CLIC6, RUNX1	1f	CTCF, ESR1, FOS, MYC	CLIC6
rs1464264	ARL4C, SPP2	1f	CHD2, NFKB1, IRF4, CTCF, EP300, GABPA, EBF1, PAX5, SPI1, TCF12, POLR2A, JUN, POU2F2, RUNX3, SP1	ARL4C
rs939312	CLEC3B, CDCP1	1f	POLR2A, RBBP5, GATA2, POLR2A, HDAC1, HDAC2, JUNB,YY1	CLEC3B
rs1029330	TCP10, C6orf123	1f		LOC646786
rs11593567	CAMK1D, NUDT5	2a	CTCF, MYC, RUNX3, NFKB1, FOXA1, FOXA2, BCL11A
rs6053580	CHGB, GPCPD1	2a	GABPB1, ETS1, USF1, CREB1, FOS, NR3C1, REST, EP300
rs11198873	GRK5, RGS10	2b	POU2F2, POLR2A, ESR1
rs67693083	HMX2, HMX3	2b	EZH2, CTBP2, POLR2A, CHD1, GATA1, GATA6, MYC
rs74526131	AKR1E2, KLF6	2b	ARID3A. NR3C1, STAT3,
rs10759773	PAPPA, DEC1	2b	ARID3A
rs67163819	IRGC, PLAUR	2b	CDX2, HNF4A
rs868625	PMEPA1, PPP4R1L	2b	CTCF
rs4755307	SYT13, PRDM11	2b	FOS, JUN, FOS
rs187047353	FAM189A1, TJP1	2b	ELF1, POLR2A
rs1991515	NLRC5, FAM192A	2b	POLR2A, TBP, CEBPB, CHD2, EBF1, FOSL2, NFKB1, EP300
rs7224156	MSI2	2b	RFX3, STAT5A, TFAP2C, EP300, STAT1, FOSL2, EBF1
rs76452994	MBP, ZNF236	2b	POLR2A, TCF7L2, FOXM1, RUNX3, TCF12, MAX, MAX
rs73931802	RCN3, NOSIP	2b	POLR2A, HNF4A, CREBBP, STAT3
rs144445239	NFIA, TM2D1	2b	POLR2A, TAF1, NFYB, YY1
rs377745871	NFIA, TM2D1	2b	POLR2A, TAF1, NFYB, YY1
rs386365644	EIF6, UQCC	2b	FOS, JUND, RCOR1, RFX5, STAT3, EP300, FOXA1
rs17788605	SLC9A8, SPATA2	2b	BCL11A, BHLHE40, RUNX3, HNF4A, EP300, FOXA2, NFKB1
rs73179342	PMEPA1, PPP4R1L	2b	EP300, EZH2, TCF12, TCF7L2, ATF3, MYC
rs2735962	BACH1, MAP3K7CL	2b	TCF12, STAT1, EP300, MYC
rs717579	CLIC6, RUNX1	2b	CTCF, ESR1, FOS, MYC
rs6007104	ATXN10, FBLN1	2b	TCF12, EP300, GATA3, HDAC2, FOXA1, NR3C1, RXRA
rs7559667	IHH, NHEJ1	2b	HNF4A
rs12637953	CCDC80, CD200R1L	2b	SMARCC1, E2F1, TRIM28, ZBTB33, ATF3, CBX3
rs147554549	GPR160, PHC3	2b	FOXA1, CDX2, HNF4A
rs3792493	BHLHE40, ITPR1	2b	BHLHE40, CTCF, E2F6, MAX
rs28524000	PALLD, DDX60L	2b	SMARCC1, ATF3, BCL3, CHD2, EP300, MAZ
rs28675009	PALLD, DDX60L	2b	SMARCC1, ATF3, BCL3, CHD2, EP300, MAZ
rs716353	ENC1, ARHGEF28	2b	GATA2, TRIM28, ZNF263, SIN3A, ELF1, EP300, ESR1, FOS
rs501436	GCNT2, TFAP2A	2b	ATF2, BATF, EP300, MEF2A, NFIC
rs34675197	ATXN1, GMPR	2b	ARID3A, EP300, HDAC2, HNF4A, MYBL2
rs2690079	SCGN, LRRC16A	2b	CEBPB
rs236362	CPNE5, RAB44	2b	MYBL2, NFIC, SIN3A
rs58371270	SAYSD1, KCNK5	2b	CHD1, FOXA1
rs9381270	TMEM63B, VEGFA	2b	CDX2, USF1, JUND, REST, USF2, MAX
rs3802478	TYRP1, MPDZ	2b	EP300, HNF4G, MBD4, MYBL2
rs189733649	FOSL2, RBKS	2c	ARID3A, GATA1, GATA6, SMARCA4, CDX2

### Sheet: s5
Supplementary Table 5: Differential enhancers showing significant associations between H3K27ac signals and the expression levels of their corresponding target genes
Chrm	Start	End	Associated Genes	Gene Expression Correlation Pearson R	Gene Expression Correlation P-value	TF Correlation Pearson R	TF Correlation P-value
chr8	128608307	128609100	POU5F1B	0.825386	2.11031e-07	0.964286	0.000454149
chr14	100612676	100613635	DEGS2	0.758468	7.12983e-06	0.964286	0.000454149
chr8	102449130	102450795	GRHL2	0.753291	8.92984e-06	0.928571	0.00251947
chr3	113255672	113256633	SIDT1	0.743884	1.32627e-05	0.964286	0.000454149
chr16	10694701	10696472	EMP2	0.714188	4.17159e-05	0.928571	0.00251947
chr20	43070977	43071689	HNF4A	0.699949	6.8834e-05	0.964286	0.000454149
chr19	955739	956946	ARID3A	0.684561	0.000114653	0.964286	0.000454149
chr8	128598278	128598943	POU5F1B	0.673749	0.000161218	0.964286	0.000454149
chr1	15611168	15611945	TMEM51	0.635556	0.000484934	0.928571	0.00251947
chr20	17905580	17906527	BANF2	0.633457	0.000513017	0.964286	0.000454149
chr16	68756098	68756899	CDH3	0.632587	0.000525069	0.928571	0.00251947
chr20	17905580	17906527	MGME1	0.621645	0.00069904	0.964286	0.000454149
chr16	10694701	10696472	TEKT5	0.608589	0.000970312	0.928571	0.00251947
chr6	3377092	3377700	SLC22A23	0.602735	0.00111889	0.928571	0.00251947
chr6	109272451	109273273	SESN1	0.594632	0.00135677	0.928571	0.00251947
chr1	150640259	150641481	GOLPH3L	0.584957	0.00169675	1	0
chr9	111034045	111034875	KLF4	0.584957	0.00169675	0.928571	0.00251947
chr8	128577990	128578617	POU5F1B	0.581607	0.00183043	0.964286	0.000454149
chr2	219988299	219988770	IHH	0.568494	0.00244431	0.928571	0.00251947
chr4	154166015	154166551	TRIM2	0.560342	0.00290858	0.928571	0.00251947
chr14	44785376	44786784	FOXA1	0.539579	0.00444309	1	0
chr19	4147089	4147754	CREB3L3	0.538699	0.00452095	0.964286	0.000454149
chr10	122918313	122919550	FGFR2	0.537094	0.00466598	0.928571	0.00251947
chr20	6469669	6470885	BMP2	0.534792	0.00488076	0.928571	0.00251947
chr16	68756098	68756899	CDH1	0.53445	0.00491337	0.928571	0.00251947
